# Bacteria conjugate ubiquitin-like proteins to interfere with phage assembly

**DOI:** 10.1101/2023.09.04.556158

**Authors:** Jens Hör, Sharon G. Wolf, Rotem Sorek

## Abstract

Multiple immune pathways in humans conjugate ubiquitin-like proteins to virus and host molecules as a means of antiviral defense. Here we studied an anti-phage defense system in bacteria, comprising a ubiquitin-like protein, ubiquitin-conjugating enzymes E1 and E2, and a deubiquitinase. We show that during phage infection, this system specifically conjugates the ubiquitin-like protein to the phage central tail fiber, a protein at the tip of the tail that is essential for tail assembly as well as for recognition of the target host receptor. Following infection, cells encoding this defense system release a mixture of partially assembled, tailless phage particles, and fully assembled phages in which the central tail fiber is obstructed by the covalently attached ubiquitin-like protein. These phages exhibit severely impaired infectivity, explaining how the defense system protects the bacterial population from the spread of phage infection. Our findings demonstrate that conjugation of ubiquitin-like proteins is an antiviral strategy conserved across the tree of life.
