## Supplementary material for "Bacteria conjugate ubiquitin-like proteins to interfere with phage assembly": Table S1

### Sheet: SECphi27 pulldown
Accession	Gene	Description	# PSMs (Pulldown)	# PSMs (Control)	# AAs	# Peptides (Pulldown)	# Peptides (Control)
YP_009965952.1	YP_009965952.1	Central tail fiber protein	21	5	1192	19	5
YP_009965944.1	YP_009965944.1	Major tail protein	2		220	2
2609810443	2609810443	BilA Ubl	1	1	176	1	1
P0A9A2	ftnB	Bacterial non-heme ferritin-like protein	1		167	1
P39099	degQ	Periplasmic pH-dependent serine endoprotease	1		455	1
P52095	ldcC	Constitutive lysine decarboxylase	1		713	1
P0A9B2	gapA	Glyceraldehyde-3-phosphate dehydrogenase A	1		331	1
P0A6Y8	dnaK	Chaperone protein	1		638	1
P27253	scpA	Methylmalonyl-CoA mutase	1		714	1
