## Supplementary material for "Bacteria conjugate ubiquitin-like proteins to interfere with phage assembly": Table S2

### Sheet: SECphi4 pulldown
Accession	Gene	Description	# PSMs (Pulldown)	# PSMs (Control)	# AAs	# Peptides (Pulldown)	# Peptides (Control)
QJI52569.1	QJI52569.1	Central tail fiber protein	158		1139	81
P22523	mukB	Chromosome partition protein	17	54	1486	15	48
QJI52555.1	QJI52555.1	Major capsid protein	14		366	12
P06959	aceF	Dihydrolipoyllysine-residue acetyltransferase	9	20	630	9	18
P0AFG3	sucA	2-oxoglutarate dehydrogenase	6		933	6
P0A8V2	rpoB	DNA-directed RNA polymerase subunit beta	5	13	1342	5	12
P30870	glnE	Bifunctional glutamine synthetase adenylyltransferase/adenylyl-removing enzyme	4		946	4
2609810443	2609810443	BilA Ubl	3		176	3
P0DMC5	rcsC	Sensor histidine kinase RcsC	1		949	1
P76550	yffS	Uncharacterized protein	1		269	1
QJI52561.1	QJI52561.1	Major tail protein	1		241	1
P0A951	speG	Spermidine N(1)-acetyltransferase	1		186	1
P75838	ycaO	Ribosomal protein S12 methylthiotransferase accessory factor	1		586	1
P0A9B2	gapA	Glyceraldehyde-3-phosphate dehydrogenase A		3	331		2
P0ABP6	dedA	Protein DedA		1	219		1
