## Supplementary material for "Bacteria conjugate ubiquitin-like proteins to interfere with phage assembly": Table S3

### Sheet: SECphi27 vs SECphi4 blastp
SECphi27 protein	SECphi4 protein	Predicted function	Percent identity	E-value
YP_009965952.1	QJI52569.1	central tail fiber protein	34.49	0
YP_009965886.1	QJI52547.1	DNA repair exonuclease	47.76	1.8e-106
YP_009965895.1	QJI52520.1	DNA methyltransferase	52.59	3.3e-80
YP_009965950.1	QJI52567.1	tail assembly protein	44.53	7.3e-66
YP_009965951.1	QJI52568.1	tail assembly protein	40.69	4.9e-40
YP_009965949.1	QJI52566.1	minor tail protein	32.14	3.5e-33
YP_009965944.1	QJI52561.1	major tail protein	28.63	2.1e-29
YP_009965910.1	QJI52536.1	hypothetical protein	71.19	1.9e-28
YP_009965942.1	QJI52559.1	tail completion protein	40.7	5.2e-18
YP_009965945.1	QJI52562.1	tail assembly chaperone	40	2e-17
YP_009965947.1	QJI52564.1	tape measure protein	28.09	2.2e-15
YP_009965948.1	QJI52565.1	minor tail protein	34.86	1.5e-14
YP_009965882.1	QJI52516.1	DNA methyltransferase	27.52	5.9e-14
YP_009965946.1	QJI52563.1	hypothetical protein, part of tail assembly operon	44.44	1.2e-13
YP_009965941.1	QJI52558.1	ribonucleoside-triphosphate reductase	27.35	8.4e-09
YP_009965943.1	QJI52560.1	tail terminator protein	32.35	4e-06
