## Supplementary material for "Bacteria conjugate ubiquitin-like proteins to interfere with phage assembly": Table S4

### Sheet: Bacterial strains
Name	Species	Strain	Genotype	Plasmid	Comment	Reference
JHS-0001	E. coli	MG1655	wild type			ATCC 47076
JHS-0026	E. coli	MG1655	wild type	pJH096	Inducible expression of Ub8; contains N-terminal HA-tag on gene B	this study
JHS-0033	E. coli	MG1655	wild type	Ub8	Inducible expression of Ub8 (Bil system from Collimonas sp. OK412)	Millman et al., Cell Host Microbe, 2022
JHS-0035	E. coli	MG1655	wild type	Ub8_B_pm1_C113A	Inducible expression of Ub8; point mutation in gene B (C113A)	Millman et al., Cell Host Microbe, 2022
JHS-0036	E. coli	MG1655	wild type	Ub8_C_pm1_D115A	Inducible expression of Ub8; point mutation in gene C (D115A)	Millman et al., Cell Host Microbe, 2022
JHS-0038	E. coli	MG1655	wild type	Ub8_D_pm2_C385A	Inducible expression of Ub8; point mutation in gene D (C385A)	Millman et al., Cell Host Microbe, 2022
JHS-0039	E. coli	MG1655	wild type	Ub8_D_C-term_TwinStrep	Inducible expression of Ub8; contains C-terminal TwinStrep-Tag in gene D	this study
JHS-0042	E. coli	MG1655	wild type	Ub8_A_pm2_G163L	Inducible expression of Ub8; point mutation in gene A (G163L)	this study
JHS-0054	E. coli	MG1655	wild type	pJH102	Inducible expression of Ub8; contains N-terminal HA-tag in gene A	this study
JHS-0059	E. coli	MG1655	wild type	pJH105	Inducible expression of Ub8; contains N-terminal HA-tag in gene A; G163L in gene A	this study
JHS-0092	E. coli	MG1655	wild type	pJH110	Inducible expression of Ub8; contains N-terminal HA-tag in gene A; C113A in gene B	this study
JHS-0093	E. coli	MG1655	wild type	pJH112	Inducible expression of Ub8; contains N-terminal HA-tag in gene A; C385A in gene D	this study
JHS-0167	E. coli	MG1655	wild type	pJH147 + pJH148	Indcucible expression of Ub8 gene A fused to GFP + inducible expression of Ub8 gene C	this study
JHS-0168	E. coli	MG1655	wild type	pJH147 + pJH149	Indcucible expression of Ub8 gene A fused to GFP + inducible expression of Ub8 gene C (D115A)	this study
JHS-0169	E. coli	MG1655	wild type	pJH147 + pBbA2k-RFP	Indcucible expression of Ub8 gene A fused to GFP + control plasmid	this study
JHS-0182	E. coli	MG1655	wild type	pJH102 + pBbA6c-RFP	Inducible expression of Ub8; contains N-terminal HA-tag in gene A + control plasmid	this study
JHS-0184	E. coli	MG1655	wild type	pJH105 + pBbA6c-RFP	Inducible expression of Ub8; contains N-terminal HA-tag in gene A; G163L in gene A + control plasmid	this study
JHS-0186	E. coli	MG1655	wild type	pJH102 + pJH162	Inducible expression of Ub8; contains N-terminal HA-tag in gene A + inducible expression of phi27 peg.83 (STF) with C-terminal 3xFLAG tag	this study
JHS-0187	E. coli	MG1655	wild type	pJH105 + pJH162	Inducible expression of Ub8; contains N-terminal HA-tag in gene A; G163L in gene A + inducible expression of phi27 peg.83 (STF) with C-terminal 3xFLAG tag	this study
JHS-0195	E. coli	MG1655	wild type	pJH107	Inducible expression of Ub8; contains N-terminal HA-tag in gene A; D115A in gene C	this study
JHS-0240	E. coli	MG1655	wild type	pBAD-GFP	Control plasmid	this study
JHS-0256	E. coli	MG1655	wild type	pFR18	Inducible expression of the Detocs defense system	Rousset et al., Cell, 2023
JHS-0267	E. coli	MG1655	wild type	pJH102 + pJH179	Inducible expression of Ub8; contains N-terminal HA-tag in gene A + inducible expression of phi27 peg.73 (CTF) with C-terminal 3xFLAG tag	this study
JHS-0268	E. coli	MG1655	wild type	pJH105 + pJH179	Inducible expression of Ub8; contains N-terminal HA-tag in gene A; G163L in gene A + inducible expression of phi27 peg.73 (CTF) with C-terminal 3xFLAG tag	this study
JHS-0294	E. coli	MG1655	wild type	pJH102 + pJH182	Inducible expression of Ub8; contains N-terminal HA-tag in gene A + inducible expression of phi4 peg.56 (CTF) with C-terminal 3xFLAG tag	this study
JHS-0306	E. coli	MG1655	wild type	pJH105 + pJH182	Inducible expression of Ub8; contains N-terminal HA-tag in gene A; G163L in gene A + inducible expression of phi4 peg.56 (CTF) with C-terminal 3xFLAG tag	this study

### Sheet: Phages
Name	Family	Genotype	NCBI taxonomy ID	Reference
SECphi4	Dhillonvirus	wild type	2729542	Millman et al., Cell, 2020
SECphi27	Drexlerviridae	wild type	2496550	Doron et al., Science, 2018
