## Supplementary material for "Bacteria conjugate ubiquitin-like proteins to interfere with phage assembly": Table S5

### Sheet: Plasmids
Plasmid	Backbone	Resistance	Inducer	Comment	Reference	Insert sequence
pBAD-GFP	pBAD	Amp	ara	Control plasmid	Thermo Scientific #V43001	ATGTCAAAAGGAGAAGAACTTTTTACAGGTGTAGTACCTATCTTGGTTGAATTGGATGGTGATGTTAACGGTCACAAATTTTCTGTACGTGGTGAAGGTGAAGGTGATGCAACTAACGGTAAATTGACACTTAAATTCATTTGTACAACTGGAAAACTTCCTGTTCCTTGGCCTACTCTTGTTACAACATTGACATATGGAGTACAATGTTTTTCACGTTATCCTGATCATATGAAACGTCACGATTTTTTTAAATCTGCTATGCCAGAAGGTTATGTACAAGAACGTACAATTTCATTTAAAGATGACGGAACATATAAAACACGTGCTGAAGTAAAATTCGAAGGTGACACTCTTGTTAATCGTATCGAATTGAAAGGAATCGATTTCAAAGAAGAT…
pBbA2k-RFP	pBbA2k	Kan	tet	Control plasmid	Addgene #35327	ATGGCGAGTAGCGAAGACGTTATCAAAGAGTTCATGCGTTTCAAAGTTCGTATGGAAGGTTCCGTTAACGGTCACGAGTTCGAAATCGAAGGTGAAGGTGAAGGTCGTCCGTACGAAGGTACCCAGACCGCTAAACTGAAAGTTACCAAAGGTGGTCCGCTGCCGTTCGCTTGGGACATCCTGTCCCCGCAGTTCCAGTACGGTTCCAAAGCTTACGTTAAACACCCGGCTGACATCCCGGACTACCTGAAACTGTCCTTCCCGGAAGGTTTCAAATGGGAACGTGTTATGAACTTCGAAGACGGTGGTGTTGTTACCGTTACCCAGGACTCCTCCCTGCAAGACGGTGAGTTCATCTACAAAGTTAAACTGCGTGGTACCAACTTCCCGTCCGACGGT…
pBbA6c-RFP	pBbA6c	Cm	IPTG	Control plasmid	Addgene #35290	ATGGCGAGTAGCGAAGACGTTATCAAAGAGTTCATGCGTTTCAAAGTTCGTATGGAAGGTTCCGTTAACGGTCACGAGTTCGAAATCGAAGGTGAAGGTGAAGGTCGTCCGTACGAAGGTACCCAGACCGCTAAACTGAAAGTTACCAAAGGTGGTCCGCTGCCGTTCGCTTGGGACATCCTGTCCCCGCAGTTCCAGTACGGTTCCAAAGCTTACGTTAAACACCCGGCTGACATCCCGGACTACCTGAAACTGTCCTTCCCGGAAGGTTTCAAATGGGAACGTGTTATGAACTTCGAAGACGGTGGTGTTGTTACCGTTACCCAGGACTCCTCCCTGCAAGACGGTGAGTTCATCTACAAAGTTAAACTGCGTGGTACCAACTTCCCGTCCGACGGT…
pFR18	pBAD	Amp	ara	Inducible expression of the Detocs defense system	Rousset et al., Cell, 2023	ATGCTGCAAGGCGTCAGTGATTTAAGCATCAAGCAACTCCTTTTGGGTGTAAATAATGTTGGTTCAGTGCACTTAAGCGACATTCCCTCGACAAGAGCCAGAAATTTTTTAAGAGGAACGGACCCTACAAGCTTTAAGCAAACTTGCAGGGCATTAGAAAAAATTAAAAATAGTTGTACAGAGTCTGATTTTAAAAAAGCTCTTTTATTTGTTAGGTCAAGTTCGCTATTTGACGGAACAGAAATAGGGCAGTTGTTCATCGACCGTTGTCCTAATGAATCTAACGAGTTGGATGTTAAGTATTCATTATCAGAAATATTAAGGTACATAAATCAGTTTGCAGATGAACTAATTGTACTAAGTGATTGTGCCGCTAAAATTATAAAACATATTGATAAA…
pJH096	pBAD	Amp	ara	Inducible expression of Ub8; contains N-terminal HA-tag on gene B	this study	ATGACCACCCTTGTTGTCTTCATCCAAGTCCAGGGCCGCCCTGGCATCATCGAGACCAAGCTTGGTCCGGCCACCACGATCGGCGAACTCAAAGCTGCGCTCGCCGCTGTCGGCGTAAATATTGACGTAGAGACGTTCATTTACGTCGAGGATGCCGAGAACCACCTGCACGGGGAGCACCACGAACCCGCGTATGGCGTTAAGCACGGGTGCCGCATCCACGTGAGCCGTTGCAAACGCATCCGCGCGACTGTCCACTACCTCGATAAAACGGAAACCCGCGATTTTGCGCCGGGTGCTCGCATTCGCGCGGTGAAGGCCCACGCGGTCGATGTGTTTCATATTCCACCTAAGGATGCCGGGGAGCACGTCTTGCAGCTCTGTAATTCCCTGGAGCGC…
pJH102	pBAD	Amp	ara	Inducible expression of Ub8; contains N-terminal HA-tag in gene A	this study	ATGGGCTATCCATATGATGTTCCAGATTATGCTGGCGGATCCACCACCCTTGTTGTCTTCATCCAAGTCCAGGGCCGCCCTGGCATCATCGAGACCAAGCTTGGTCCGGCCACCACGATCGGCGAACTCAAAGCTGCGCTCGCCGCTGTCGGCGTAAATATTGACGTAGAGACGTTCATTTACGTCGAGGATGCCGAGAACCACCTGCACGGGGAGCACCACGAACCCGCGTATGGCGTTAAGCACGGGTGCCGCATCCACGTGAGCCGTTGCAAACGCATCCGCGCGACTGTCCACTACCTCGATAAAACGGAAACCCGCGATTTTGCGCCGGGTGCTCGCATTCGCGCGGTGAAGGCCCACGCGGTCGATGTGTTTCATATTCCACCTAAGGATGCC…
pJH105	pBAD	Amp	ara	Inducible expression of Ub8; contains N-terminal HA-tag in gene A; G163L in gene A	this study	ATGGGCTATCCATATGATGTTCCAGATTATGCTGGCGGATCCACCACCCTTGTTGTCTTCATCCAAGTCCAGGGCCGCCCTGGCATCATCGAGACCAAGCTTGGTCCGGCCACCACGATCGGCGAACTCAAAGCTGCGCTCGCCGCTGTCGGCGTAAATATTGACGTAGAGACGTTCATTTACGTCGAGGATGCCGAGAACCACCTGCACGGGGAGCACCACGAACCCGCGTATGGCGTTAAGCACGGGTGCCGCATCCACGTGAGCCGTTGCAAACGCATCCGCGCGACTGTCCACTACCTCGATAAAACGGAAACCCGCGATTTTGCGCCGGGTGCTCGCATTCGCGCGGTGAAGGCCCACGCGGTCGATGTGTTTCATATTCCACCTAAGGATGCC…
pJH107	pBAD	Amp	ara	Inducible expression of Ub8; contains N-terminal HA-tag in gene A; D115A in gene C	this study	ATGGGCTATCCATATGATGTTCCAGATTATGCTGGCGGATCCACCACCCTTGTTGTCTTCATCCAAGTCCAGGGCCGCCCTGGCATCATCGAGACCAAGCTTGGTCCGGCCACCACGATCGGCGAACTCAAAGCTGCGCTCGCCGCTGTCGGCGTAAATATTGACGTAGAGACGTTCATTTACGTCGAGGATGCCGAGAACCACCTGCACGGGGAGCACCACGAACCCGCGTATGGCGTTAAGCACGGGTGCCGCATCCACGTGAGCCGTTGCAAACGCATCCGCGCGACTGTCCACTACCTCGATAAAACGGAAACCCGCGATTTTGCGCCGGGTGCTCGCATTCGCGCGGTGAAGGCCCACGCGGTCGATGTGTTTCATATTCCACCTAAGGATGCC…
pJH110	pBAD	Amp	ara	Inducible expression of Ub8; contains N-terminal HA-tag in gene A; C113A in gene B	this study	ATGGGCTATCCATATGATGTTCCAGATTATGCTGGCGGATCCACCACCCTTGTTGTCTTCATCCAAGTCCAGGGCCGCCCTGGCATCATCGAGACCAAGCTTGGTCCGGCCACCACGATCGGCGAACTCAAAGCTGCGCTCGCCGCTGTCGGCGTAAATATTGACGTAGAGACGTTCATTTACGTCGAGGATGCCGAGAACCACCTGCACGGGGAGCACCACGAACCCGCGTATGGCGTTAAGCACGGGTGCCGCATCCACGTGAGCCGTTGCAAACGCATCCGCGCGACTGTCCACTACCTCGATAAAACGGAAACCCGCGATTTTGCGCCGGGTGCTCGCATTCGCGCGGTGAAGGCCCACGCGGTCGATGTGTTTCATATTCCACCTAAGGATGCC…
pJH112	pBAD	Amp	ara	Inducible expression of Ub8; contains N-terminal HA-tag in gene A; C385A in gene D	this study	ATGGGCTATCCATATGATGTTCCAGATTATGCTGGCGGATCCACCACCCTTGTTGTCTTCATCCAAGTCCAGGGCCGCCCTGGCATCATCGAGACCAAGCTTGGTCCGGCCACCACGATCGGCGAACTCAAAGCTGCGCTCGCCGCTGTCGGCGTAAATATTGACGTAGAGACGTTCATTTACGTCGAGGATGCCGAGAACCACCTGCACGGGGAGCACCACGAACCCGCGTATGGCGTTAAGCACGGGTGCCGCATCCACGTGAGCCGTTGCAAACGCATCCGCGCGACTGTCCACTACCTCGATAAAACGGAAACCCGCGATTTTGCGCCGGGTGCTCGCATTCGCGCGGTGAAGGCCCACGCGGTCGATGTGTTTCATATTCCACCTAAGGATGCC…
pJH147	pBAD	Amp	ara	Indcucible expression of Ub8 gene A fused to GFP	this study	ATGACCACCCTTGTTGTCTTCATCCAAGTCCAGGGCCGCCCTGGCATCATCGAGACCAAGCTTGGTCCGGCCACCACGATCGGCGAACTCAAAGCTGCGCTCGCCGCTGTCGGCGTAAATATTGACGTAGAGACGTTCATTTACGTCGAGGATGCCGAGAACCACCTGCACGGGGAGCACCACGAACCCGCGTATGGCGTTAAGCACGGGTGCCGCATCCACGTGAGCCGTTGCAAACGCATCCGCGCGACTGTCCACTACCTCGATAAAACGGAAACCCGCGATTTTGCGCCGGGTGCTCGCATTCGCGCGGTGAAGGCCCACGCGGTCGATGTGTTTCATATTCCACCTAAGGATGCCGGGGAGCACGTCTTGCAGCTCTGTAATTCCCTGGAGCGC…
pJH148	pBbA2k	Kan	tet	Inducible expression of Ub8 gene C	this study	ATGAACTTTTCAATCAAGGCGACTATACGGGCTTGGTCAGCGCCTGAGCACAAGCTGGCCTGTCGGAAGCAACTGTGGCGGAAAATCGTAGCGGAACTCGAGCGGCGCGGTAAGCGCCGCCACGAAGCCGGAACCTTTTTGCTTGGTATCGAGCGCAATGGCCGCAAAGAAGTGCAAAGTGCGGTGTATTACGATGATCTCGACCCGAGTGCCTACGATTCCGGTGTGTGCATTCTGCATGGCGATGCATTTGCAAAGCTCTGGTCACATTGCCGCGAGAAAGGCCTGACCGTCGTTGCAGATGTCCACACGCACCCCGGCGCGGGCTTTCAAAGTGATTCTGACCGCACCAACCCCATGGTCGCGCGGCAAGGACATATCGCGATCATCCTTCCCAAC…
pJH149	pBbA2k	Kan	tet	Inducible expression of Ub8 gene C (D115A)	this study	ATGAACTTTTCAATCAAGGCGACTATACGGGCTTGGTCAGCGCCTGAGCACAAGCTGGCCTGTCGGAAGCAACTGTGGCGGAAAATCGTAGCGGAACTCGAGCGGCGCGGTAAGCGCCGCCACGAAGCCGGAACCTTTTTGCTTGGTATCGAGCGCAATGGCCGCAAAGAAGTGCAAAGTGCGGTGTATTACGATGATCTCGACCCGAGTGCCTACGATTCCGGTGTGTGCATTCTGCATGGCGATGCATTTGCAAAGCTCTGGTCACATTGCCGCGAGAAAGGCCTGACCGTCGTTGCAGATGTCCACACGCACCCCGGCGCGGGCTTTCAAAGTGATTCTGCCCGCACCAACCCCATGGTCGCGCGGCAAGGACATATCGCGATCATCCTTCCCAAC…
pJH162	pBbA6c	Cm	IPTG	Inducible expression of SECphi27 side tail fiber with C-terminal 3xFLAG tag	this study	ATGGCAATTTACAGACAAGGCCAAGCGTCTATGGACGCGCAAGGTTATGTAACTGGTTACGGTACAAAATGGCGTGAGCAATTAACCTTGATTCGCCCAGGCGCAACTATTTTCTTTCTTGCTCAACCTTTGCAAGCTGCTGTGATTACAGAAGTGATTAGCGATACAAGCATTCGCGCAATTACTACTGGCGGCGCGGTAGTCCAGAAGACAAATTACCTGATCTTGCTTCATGACTCATTAACGGTTGATGGTCTTGCGCAAGACGTAGCGGAAACGCTGCGTTATTACCAGGGAAAGGAATCGGAGTTTGCTGGATTTATTGAGATCATCAAGGATTTTGATTGGGATAAGCTACAGAAGATCCAGGAAGACGTAAAGACAAATGCTGACGCAGCA…
pJH179	pBbA6c	Cm	IPTG	Inducible expression of SECphi27 central tail fiber with C-terminal 3xFLAG tag	this study	ATGGCTAAATATATGATAAGCGGCAGTAAGGGCGGAAGCAAAAAGCCATACGTGCCAAAAGAGATGGAAGATAACCTGATCTCGATAAACAAGATTAAAGTTTTGCTGGCTGTATCTGATGGCGAGTGCGATCCAGATTTCACGTTGCGCGATCTTTATCTTGATGATGTTCCGGTTATTGCCAGCGATGGCACTGTTAACTACGAGGGAGTTACGGCTGAATATCGACCGGGTACGCAGACGCAAGATTACATCCAGGGTTTTACTGACACATCAAGTGAGGTGACAGTTGCAAGAGATATTACCGGAGACAATCCTTATGTTATTTCTGTTACAAATAAAAATCTATCTGCGGTAAGAATAAAGATCCTGATGCCAGTAGGCATTAAAACAGAGGAT…
pJH182	pBbA6c	Cm	IPTG	Inducible expression of SECphi4 central tail fiber with C-terminal 3xFLAG tag	this study	ATGACGATTGTATACGACGTCACAGGCCATAAAGGCGGCGGAGGCAAACAGCACACCCCACAGGAGACGCCTGATAGCCTGCATTCGCTGGCTAAAATCCGCATCTTGCTTGCGCTGGGTGAAGGGGAATTCGAAGGCATTACGAGCGCCAGCGAATTGCGGCAGCGTGTATACCTGGATGGAACACCTATCCAGAACGCAGACCTGTCTGAAAACTTCCCCGGAGCGCGCGTGGAGTTCCGCCCCGGCACACAGCACCAGGATGTGATCCACGGATTTTCAGCGGTGGAAAGTGAGCAATCCGTCGGTGTAAAACTGGAAAACGGTACGCCGTGGGTGCGCCAGATTAACGACACCAGTCTTGACGCCGTGCGCGTTCGCATCGGCATTCCTGCCCTG…
Ub8	pBAD	Amp	ara	Inducible expression of Ub8 (Bil system from Collimonas sp. OK412)	Millman et al., Cell Host Microbe, 2022	ATGACCACCCTTGTTGTCTTCATCCAAGTCCAGGGCCGCCCTGGCATCATCGAGACCAAGCTTGGTCCGGCCACCACGATCGGCGAACTCAAAGCTGCGCTCGCCGCTGTCGGCGTAAATATTGACGTAGAGACGTTCATTTACGTCGAGGATGCCGAGAACCACCTGCACGGGGAGCACCACGAACCCGCGTATGGCGTTAAGCACGGGTGCCGCATCCACGTGAGCCGTTGCAAACGCATCCGCGCGACTGTCCACTACCTCGATAAAACGGAAACCCGCGATTTTGCGCCGGGTGCTCGCATTCGCGCGGTGAAGGCCCACGCGGTCGATGTGTTTCATATTCCACCTAAGGATGCCGGGGAGCACGTCTTGCAGCTCTGTAATTCCCTGGAGCGC…
Ub8_A_pm2_G163L	pBAD	Amp	ara	Inducible expression of Ub8; point mutation in gene A (G163L)	this study	ATGACCACCCTTGTTGTCTTCATCCAAGTCCAGGGCCGCCCTGGCATCATCGAGACCAAGCTTGGTCCGGCCACCACGATCGGCGAACTCAAAGCTGCGCTCGCCGCTGTCGGCGTAAATATTGACGTAGAGACGTTCATTTACGTCGAGGATGCCGAGAACCACCTGCACGGGGAGCACCACGAACCCGCGTATGGCGTTAAGCACGGGTGCCGCATCCACGTGAGCCGTTGCAAACGCATCCGCGCGACTGTCCACTACCTCGATAAAACGGAAACCCGCGATTTTGCGCCGGGTGCTCGCATTCGCGCGGTGAAGGCCCACGCGGTCGATGTGTTTCATATTCCACCTAAGGATGCCGGGGAGCACGTCTTGCAGCTCTGTAATTCCCTGGAGCGC…
Ub8_B_pm1_C113A	pBAD	Amp	ara	Inducible expression of Ub8; point mutation in gene B (C113A)	Millman et al., Cell Host Microbe, 2022	ATGACCACCCTTGTTGTCTTCATCCAAGTCCAGGGCCGCCCTGGCATCATCGAGACCAAGCTTGGTCCGGCCACCACGATCGGCGAACTCAAAGCTGCGCTCGCCGCTGTCGGCGTAAATATTGACGTAGAGACGTTCATTTACGTCGAGGATGCCGAGAACCACCTGCACGGGGAGCACCACGAACCCGCGTATGGCGTTAAGCACGGGTGCCGCATCCACGTGAGCCGTTGCAAACGCATCCGCGCGACTGTCCACTACCTCGATAAAACGGAAACCCGCGATTTTGCGCCGGGTGCTCGCATTCGCGCGGTGAAGGCCCACGCGGTCGATGTGTTTCATATTCCACCTAAGGATGCCGGGGAGCACGTCTTGCAGCTCTGTAATTCCCTGGAGCGC…
Ub8_C_pm1_D115A	pBAD	Amp	ara	Inducible expression of Ub8; point mutation in gene C (D115A)	Millman et al., Cell Host Microbe, 2022	ATGACCACCCTTGTTGTCTTCATCCAAGTCCAGGGCCGCCCTGGCATCATCGAGACCAAGCTTGGTCCGGCCACCACGATCGGCGAACTCAAAGCTGCGCTCGCCGCTGTCGGCGTAAATATTGACGTAGAGACGTTCATTTACGTCGAGGATGCCGAGAACCACCTGCACGGGGAGCACCACGAACCCGCGTATGGCGTTAAGCACGGGTGCCGCATCCACGTGAGCCGTTGCAAACGCATCCGCGCGACTGTCCACTACCTCGATAAAACGGAAACCCGCGATTTTGCGCCGGGTGCTCGCATTCGCGCGGTGAAGGCCCACGCGGTCGATGTGTTTCATATTCCACCTAAGGATGCCGGGGAGCACGTCTTGCAGCTCTGTAATTCCCTGGAGCGC…
Ub8_D_C-term_TwinStrep	pBAD	Amp	ara	Inducible expression of Ub8; contains C-terminal TwinStrep-Tag in gene D	this study	ATGACCACCCTTGTTGTCTTCATCCAAGTCCAGGGCCGCCCTGGCATCATCGAGACCAAGCTTGGTCCGGCCACCACGATCGGCGAACTCAAAGCTGCGCTCGCCGCTGTCGGCGTAAATATTGACGTAGAGACGTTCATTTACGTCGAGGATGCCGAGAACCACCTGCACGGGGAGCACCACGAACCCGCGTATGGCGTTAAGCACGGGTGCCGCATCCACGTGAGCCGTTGCAAACGCATCCGCGCGACTGTCCACTACCTCGATAAAACGGAAACCCGCGATTTTGCGCCGGGTGCTCGCATTCGCGCGGTGAAGGCCCACGCGGTCGATGTGTTTCATATTCCACCTAAGGATGCCGGGGAGCACGTCTTGCAGCTCTGTAATTCCCTGGAGCGC…
Ub8_D_pm2_C385A	pBAD	Amp	ara	Inducible expression of Ub8; point mutation in gene D (C385A)	Millman et al., Cell Host Microbe, 2022	ATGACCACCCTTGTTGTCTTCATCCAAGTCCAGGGCCGCCCTGGCATCATCGAGACCAAGCTTGGTCCGGCCACCACGATCGGCGAACTCAAAGCTGCGCTCGCCGCTGTCGGCGTAAATATTGACGTAGAGACGTTCATTTACGTCGAGGATGCCGAGAACCACCTGCACGGGGAGCACCACGAACCCGCGTATGGCGTTAAGCACGGGTGCCGCATCCACGTGAGCCGTTGCAAACGCATCCGCGCGACTGTCCACTACCTCGATAAAACGGAAACCCGCGATTTTGCGCCGGGTGCTCGCATTCGCGCGGTGAAGGCCCACGCGGTCGATGTGTTTCATATTCCACCTAAGGATGCCGGGGAGCACGTCTTGCAGCTCTGTAATTCCCTGGAGCGC…
