## Supplementary material for "Bacteria conjugate ubiquitin-like proteins to interfere with phage assembly": Table S6

### Sheet: BilA Ubl homologs
IMG gene ID of BilA Ubl homologs
2514013191
2508503813
2745445273
2629043698
2663669152
2546095532
2596930622
2633797495
2638369033
2732505857
2741058953
2695397568
2513879062
2516778546
2671059179
2514755792
2557119707
2721989874
2655424598
2631597976
2522902652
2707280030
2517637744
2523972016
2545992307
2524883164
2675423439
2707455423
2723031344
2609810443
2624346287
2669544789
2659730030
2638721629
2635568796
2654619719
2509371741
2699361104
2707181062
2674657375
2644236682
2670381489
2699346403
2517890519
2636600645
2719729051
2707287209
2710032198
2523655165
2583022991
2632394246
2607694108
2632345493
2644961678
2644303841
2638450805
2728703051
2743567903
2690389049
2600767422
2718175963
2628006058
2632869166
2675238648
2634965010
2644029793
2607190207
2511503320
2700934682
2529385249
2596441784
2700268980
2705010557
2730597576
2639076903
2623282680
2673026141
